# Genetic dissection of Mycobacteriophage D29 host lysis reveals two lysis regulators and a novel lipoprotein that regulate the lysis event and are localized to distinct regions of the genome

**DOI:** 10.64898/2026.08.27.747656

**Authors:** Richard S. Pollenz, Makenzie Davenport, Kira Ruiz-Houston

## Abstract

Phage D29 infects *Mycobacterium smegmatis* mc^2^ 155 and has a non-canonical lysis cassette that encodes two endolysin enzymes (Lysin A and Lysin B) and a single two transmembrane domain (TMD) protein, LysA2a similar to F1 cluster phage LysF1a. A 1TMD LysF1b homolog, LysA2b, is encoded by a gene found downstream of the *tape measure*. Exogenous expression of both LysA2 proteins in tandem is a cytotoxic to *M. smegmatis*. Deletion of *lysA2a* produces phages that are lysis competent with a 10-minute triggering delay and 30% plaque size reduction. Deletion of *lysA2b* results in severe lysis defects manifest by 70% reduced plaque size, delayed lysis timing and reduced burst size. Deletion of both *lysA2* genes results in phages that are viable and show lysis phenotypes like the *lysF1b* deletion. Genetic complementation of *lysA2b* deleted phage with the *lysF1b* gene fully complements the lysis phenotypes but alters the triggering time to that of an F1 cluster phage. Energy poisons trigger lysis prematurely in all phages with *lysA2* gene deletions. Lysis recovery mutants (LRM) isolated from phages lacking the *lysA2b* genes generate wild type plaque size and have point mutations that map to TMD1 or the C-terminal region of the *lysA2a* gene. LRMs isolated from phages lacking both *lysA2* genes show premature lysis and have mutations that all map to residue C31 of a novel lipoprotein (gene *64*). Deletion of gene *64* does not change wild type D29 lysis phenotypes or rescue the lysis defects of any of the *lysA2* mutants. A fitness/competition assay shows that loss of the *lysA2* genes imposes a substantial competitive fitness cost. These finding support a lysis regulatory network model where the 2TMD protein is maintained in an inactive state until activated by its cognate 1TMD lysis regulator and the lipoprotein has accessory function that may enhance lysis efficiency.
