## Supplementary material for "Genetic dissection of Mycobacteriophage D29 host lysis reveals two lysis regulators and a novel lipoprotein that regulate the lysis event and are localized to distinct regions of the genome": Supplmental Table 1

### Sheet: Sheet1
Primer Set	Gene #	Primer Set Use	Primer Direction	Primer Name	SEQUENCE all written 5'-3'
P1	D29_11	D29DlysA2a gblock Amplification	Forward	D29-BLK_DlysA2a-F	CCGGAGCAACCTCTGGAGC
P1	D29_11	D29DlysA2a gblock Amplification	Reverse	D29-BLK_DlysA2a-R	GCTCCCTGCGAGTAACCCG
P1	D29_11	D29DlysA2a Flanking Primer	Forward	D29-FL_DlysA2a-F	CCTACGGCGACCCGCAGAACCCG
P1	D29_11	D29DlysA2a Flanking Primer	Reverse	D29-FL_DlysA2a-R	GCTTGAGCACCTGGCCAACCACG
P1	D29_11	D29DlysA2a DADA Primer	Forward	D29-DADA3_DlysA2a	CATCGCCAGGAATGGAGCCCTATGAGCAAG
P2	D29_30	D29DlysA2b gblock Amplification	Forward	D29-BLK_DlysA2b-F	CAACATCCACGTCAGTCAGCTTCC
P2	D29_30	D29DlysA2b gblock Amplification	Reverse	D29-BLK_DlysA2b-R	CCGGTAGCGGTGTCGAACG
P2	D29_30	D29DlysA2b Flanking Primer	Forward	D29-FL_DlysA2b-F	ATGTCGACTGGCTCCGGGAGC
P2	D29_30	D29DlysA2b Flanking Primer	Reverse	D29-FL_DlysA2b-R	CGCGTCCATGATCGCATCGACAGC
P2	D29_30	D29DlysA2b DADA Primer	Forward	D29-DADA4_DlysA2b	CAGCGATGGCCGAGGTCGTGGAGTGACATTC
P3	Girr_35	Girr_INSERT_lysF1b gblock Amplification	Forward	Girr-BLK-lysF1b-insert-F	CAACATCCACGTCAGTCAGCTTCC
P3	Girr_35	Girr_INSERT_lysF1b gblock Amplification	Reverse	Girr-BLK-lysF1b-insert-R	CCGGTAGCGGTGTCGAACG
P3	Girr_35	Girr_INSERT_lysF1b DADA Primer	Forward	Girr-DADA2-lysF1b-insert	CGATGGCCGAGGTCGTGGAGTGATC
P3	Girr_35	Girr_INSERT_lysF1b DADA Primer	Forward	Girr-DADA3-lysF1b-insert	CGATGGCCGAGGTCGTGGAGTGATCT
P3	Girr_35	Girr_lysF1b Internal Primer	Forward	Girr_lysF1b-INT-F	GCGGTGGACGCCGCG
P3	Girr_35	Girr_lysF1b Internal Primer	Reverse	Girr_lysF1b-INT-R	CGATGCGTTCGAGGCGTTCGG
P4	D29_64	D29D64 gblock Amplification	Forward	D29-BLK_D64-F	TCTTGATCAGCGCGCCCAGC
P4	D29_64	D29D64 gblock Amplification	Reverse	D29-BLK_D64-F	CAACGACGGCGACAAAGCGATCC
P4	D29_64	D29D64 Flanking Primer	Forward	D29-FL_D64-F	TGGCTCTTGCGTGATCGGGCTCC
P4	D29_64	D29D64 Flanking Primer	Reverse	D29-FL_D64-R	GTCGATCGCCTTGTGCGTCCAGACG
P4	D29_64	D29D64 DADA Primer	Forward	D29-DADA2_D64-F	CCTTGGTCAACGAAGCTCGATGTCCGGTA
P4	D29_64	D29D64 DADA Primer	Forward	D29-DADA3_D64-F	CCTTGGTCAACGAAGCTCGATGTCCGGTAC
P5	D29_34.1	D29D34.1 gblock Amplification	Forward	D29-BLK_D34.1-F	CCCGCTCCACAGGTCAGAGG
P5	D29_34.1	D29D34.1 gblock Amplification	Reverse	D29-BLK_D634.1-F	GCTCAAGGCCGTGCGGC
P5	D29_34.1	D29D34.1 Flanking Primer	Forward	D29-FL_D34.1-F	GCTACGCGGGTTCGATTCCCGTCG
P5	D29_34.1	D29D34.1 Flanking Primer	Reverse	D29-FL_D34.1-R	GCGCCGCTACATCGCCGACG
P5	D29_34.1	D29D34.1 DADA Primer	Forward	D29-DADA2_D34.1-F	CCAGATCGGAGCTGGTGCAGTGCT
P5	D29_34.1	D29D34.1 DADA Primer	Forward	D29-DADA3_D34.1-F	CCAGATCGGAGCTGGTGCAGTGCTG
P6	Girr_46	GirrD46 gblock Amplification	Forward	Girr-BLK_D46-F	ATCTGATCGTGACATTCTCATGTTTGG
P6	Girr_46	GirrD46 gblock Amplification	Reverse	Girr-BLK_D46-R	GACAGTTCGGCGGATGACC
P6	Girr_46	GirrD46 Flanking Primer	Forward	Girr-FL_D46-F	GGTGGCTAACTTTCGCGCACTGG
P6	Girr_46	GirrD46 Flanking Primer	Reverse	Girr-FL_D46-R	TTCTCAAGCTGGGAGAGGTAAGGGG
P6	Girr_46	GirrD46 DADA Primer	Forward	Girr-DADA2_D46	AACAACATGGACGTTGCGCGC
P6	Girr_46	GirrD46 DADA Primer	Forward	Girr-DADA3_D46	AACAACATGGACGTTGCGCGCC
	D29_11	D29_11 pExTRa Homology Primer	Forward	D29_11_HOMO-F	ATGCGGAGGAATCACTTCCATATGAGCCCCAAGATCC
	D29_11	D29_11 pExTRa Homology Primer	Reverse	D29_11_HOMO-R	TGCAGGATCCGACTCGAGTGTCGACTCA
	D29_30	D29_30 pExTRa Homology Primer	Forward	D29_11_HOMO-F	ATGCGGAGGAATCACTTCCATATG
	D29_30	D29_30 pExTRa Homology Primer	Forward	D29_11_HOMO-R	TGCAGGATCCGACTCGAGTGTCGACTCAAGCGCACCTCTTTTCGTCACCAGCG
	D29_11	D29_11 Chimera Primer FOR	Forward	D29_11_Chimera_11-F	ATGAGCCCCAAGATCCGTGAAACGCTCTACTACGTCGG
	D29_11	D29_11 Chimera Primer to D29_30	Reverse	D29_11_Chimera_30-R	GGGTTGAATAGCTCCGTCATCGGTTCCAGGGCTGC
	D29_30	D29_11 Chimera Primer REV	Reverse	D29_30_Chimera_30-R	TCAAGCGCACCTCTTTTCGTCACCAGCG
	D29_30	D29_30 Chimera Primer to D29_11	Forward	D29_30_Chimera_11-F	GCAGCCCTGGAACCGATGACGGAGCTATTCAACCC
	D29_11	D29_11 Chimera Primer to Waterfoul_32	Reverse	D29_11_Chimera_Waterfoul_32-R	GACACCGCACTGCCAGTCATCGGTTCCAGGGCTGC
	Waterfoul_32	Waterfoul_32 Chimera Primer to D29_11	Forward	Waterfoul_32_Chimera_11-F	GCAGCCCTGGAACCGATGACTGGCAGTGCGGTGTCG
	Waterfoul_32	Waterfoul_32 Chimera Primer REV	Reverse	Waterfoul_32_Chimera_32-F	TCAGCCAGATTCACGGGCACCCCTGCC
	Waterfoul_32	Waterfoul_32 Homology Primer	Reverse	Waterfoul_32_HOMO-R	TGCAGGATCCGACTCGAGTGTCGACTCAGCCAGATTCACG
	D29_10	D29_10 pExTRa Homology Primer	Forward	D29_10_HOMO-F	ATGCGGAGGAATCACTTCCATATGACGCTCATAGTCACACGCGAC
	D29_10	D29_10 pExTRa Homology Primer	Reverse	D29_10_HOMO-R	TGCAGGATCCGACTCGAGTGTCGACTCATAGGGCTCCATTCCTGG
	D29_64	D29_64 pExTRa Homology Primer	Forward	D29_64_HOMO-F	ATGCGGAGGAATCACTTCCATATGACAGCCACCAACCAGAAAGTAGC
	D29_64	D29_64 pExTRa Homology Primer	Reverse	D29_64_HOMO-R	TGCAGGATCCGACTCGAGTGTCGACTCAACGAAGCTCGATGTCC
	D29_34.1	D29_34.1 pExTRa Homology Primer	Forward	D29_34.1_HOMO-F	ATGCGGAGGAATCACTTCCATATGAAGATTCTCTCACGTGACAAGGTCG
	D29_34.1	D29_34.1 pExTRa Homology Primer	Reverse	D29_34.1_HOMO-R	TGCAGGATCCGACTCGAGTGTCGACTCAAGCTGCTTCGGCAAAACC
	D29_38	D29_38 pExTRa Homology Primer	Forward	D29_38_HOMO-F	ATGCGGAGGAATCACTTCCATATGAAGACCATCGCAGTCC
	D29_38	D29_38 pExTRa Homology Primer	Reverse	D29_38_HOMO-R	TGCAGGATCCGACTCGAGTGTCGACTCAGAAGAAGATCGGCACG
	D29_59.1	D29_59.1 pExTRa Homology Primer	Forward	D29_59.1_HOMO-F	ATGCGGAGGAATCACTTCCATATGAACCCGGTGCTGTTCG
	D29_59.1	D29_59.1 pExTRa Homology Primer	Reverse	D29_59.1_HOMO-R	TGCAGGATCCGACTCGAGTGTCGACTCAGCATTCTGCACCCGG
		pExTra sequencing primer	Forward	pExTra_SEQ	GTACCCGTGTGTACGACCAGC
	Gene #	gblock use		gblock Name	SEQUENCE all written 5'-3'
	D29_11	Deletion of D29 11		D29_D11 gBLOCK	CCGGAGCAACCTCTGGCAGCTCCATGAGCTGATCAAGAACGGCGACGGCATGGGGCACGCCCGCTACGTCGAGGAATCGGCGCGAGCCGGTGACCTCCGCGAGCTGGAGCGAGTTGTCCGCGCCGCCAAGGGACTTGGTAGGGATCGCTCCCCCGAGTTCATCGCACGCGCTCGGAACGTGCTGGCCCAGATCGAGGCAGCCAACCCCGAGTACCTACAGGCGTACATCGCCAGGAATGGAGCCCTATGAGCAAGCCCTGGCTGTTCACCGTTCACGGCACGGGCCAGCCCGATCCCCTCGGGCCTGGCCTGCCTGCCGATACGGCACGCGACGTACTTGACATCTACCGGTGGCAGCCCATCGGCAACTACCCCGCTGCGGCCTTCCCGATGTGGCCG…
	D29_30	Deletion of D29 30		D29_D30 gBLOCK	CAACATCCACGTCAGTCAGCTTCCTGACCAGCAGATCAAGTTCCAGCCGGCCTTCCGAGGCCAGCGGCACGACATGAACAACGCAGCGAGGTGGGCCGAGAAGGACGCTCCCGACCCAGAACCCGTGCGTATCCCAGACATTCGCAAGCTCACAGACCAGGAGAACCGAGCGATGCTCGCACAGTACGAACGAGACGGGTGGATCAAGAACGACCGCCCCGGCCCAGCGATGGCCGAGGTCGTGGAGTGACATTCCCAACCAACCCACTCGAAGCGATCGGAGCTGACGGCGCATTCGAGATCGGCGGCGGTGATTTCAGCTTCGGCCAGGACTACACCGAGCAGATCATTCGGTCGCTGTTCACGATGCCGCCTGTCCGACTCGACAACGCGATCACC…
	D29_34.1	Deletion of D29 34.1		D29_D34.1 gBLOCK	CCCGCTCCACAGGTCAGAGGTGGTTTTTAGCCCGAGGACCGGATCCCCGAGAGGGGGCCGCGACCTTAGAGCGACACTAATGACCTGCATTTATGCTGCCCGGATACAGCGACACATCTGCTACCTTCGACCTCCGACAGACGAAGAAAGCCCCCCGCCTGCTGCAACAGACGAGGGGCGGTACACCAGATCGGAGCTGGTGCAGTGCTGCGCCCGACCGGGCATAAAGTACATAGACAGACTATGTATTTAGGAGGCACAAAAAAAGGGCTCCAGAAGGGCCAGCACGAAGCCAGCCCCTCCAGAGCCCAGAGGGTGCTACCGGGTAGCTCACTTACCGATGGGGCGCATCAGCGCCTCGACGGAGTCACGTTCGACGCGGATCAGCCTGGGGCCGAG…
	D29_64	Deletion of D29 64		D29_D64 gBLOCK	TCTTGATCAGCGCGCCCAGCACCTGCTGGTGCAGCGGGTTGGCCTTGCGGGGCATGGCGTTCGGAGTGGTCATCTGGGTGTTCCTTTCGGTGGCTGTCAAGGGATGGATGAAAAGGGTTGGGGCACATGACCGTTTGTCGTTTAAGCCAGGGCGGTTCCCGTGCGCTCGCCTTACCGAGCAGACGCGAGAGCCTAGGTCACGTACGGTGACGCCCTGCGCCCCCAACCCCCTTGGTCAACGAAGCTCGATGTCCGGTACTTTCTGGTTGGTGGCTGTCAAGTCAGTGATCGAAGTCGTTGATCTGCATGGTGTCTCCGATGAACTCCAAGGCGGCGTAGTCATTCCCCGACGGATCAGACTTGCCACCCCGGTTCTTGACCGTGGAGACGTTGAGCGAG…
	Girr_35	Insertion of Girr 35 (lysF1b)		Girr_lysF1b_insert gBLOCK	CAACATCCACGTCAGTCAGCTTCCTGACCAGCAGATCAAGTTCCAGCCGGCCTTCCGAGGCCAGCGGCACGACATGAACAACGCAGCGAGGTGGGCCGAGAAGGACGCTCCCGACCCAGAACCCGTGCGTATCCCAGACATTCGCAAGCTCACAGACCAGGAGAACCGAGCGATGCTCGCACAGTACGAACGAGACGGGTGGATCAAGAACGACCGCCCCGGCCCAGCGATGGCCGAGGTCGTGGAGTGATCTGGGAATCGGTGCGCGAAGCGGTGGACGCCGCGTACCAGCCAGACGACGGTATCGACCTGATAGGACTGCTCATCATCGGTTTACCTTCCACGATCGCAGCTATCGGAACGGGAATTGTCGGTGTCCTCACTGTTCGAGGGCAACGC…
	Girr_46	Deletion of Girr 46		Girr_D46 gBLOCK	ATCTGATCGTGACATTCTCATGTTTGGGCTTCCTGTGTCGATTTTGGCAATGATCCGTTAGCGTCTACGCATCCGGTTGCGAGGGGTGACCGGTGATGGTGATTTCGGTAGGTGCAGCACATGTTTGATGACGAACTCGACACTCTGCTGGTGCGGATTTTGAACGCGATGGACGAGTGTCCGCCAACAACATGGACGTTGCGCGCCTACATGTTCGCGTGCAAACAGGTGCAAAGTCCACTGCTTGCACAACCCCAATTCTTTGCAGTTACGCGCTTGTAGTTTTCGAACATTGCAGGTCACAGCATTGTTGGCGCGAACTGCGCGCGAACTCTTGCGGTTTGCACTTGTTCGCAGTACAGTTGGCGGCATGGTCAAACAGTCCTACGGGGTGTGGCA…
